# Combined loss of obscurin and obscurin-like 1 in murine hearts results in diastolic dysfunction, altered metabolism and deregulated mitophagy

**DOI:** 10.1101/2022.08.24.505098

**Authors:** Kyohei Fujita, Patrick Desmond, Jordan Blondelle, Matúš Soták, Meenu Rohini Rajan, Madison Clark, Eric Esteve, Yunghang Chan, Yusu Gu, Valeria Marrocco, Nancy D. Dalton, Majid Ghassemian, Aryanne Do, Matthew Klos, Kirk L. Peterson, Farah Sheikh, Yoshitake Cho, Emma Börgeson, Stephan Lange

**Author notes:** Correspondence should be directed to Dr. Stephan Lange.

## Abstract

Muscle proteins of the obscurin protein family play important roles in sarcomere organization, sarcoplasmic reticulum (SR) and T-tubule architecture and function. However, their precise molecular functions and redundancies between protein family members as well as their involvement in cardiac diseases remain to be fully understood.

To investigate the functional roles of obscurin and its close homologue obscurin-like 1 (Obsl1) in the heart, we generated and analyzed knockout mice for obscurin, Obsl1, as well as obscurin/Obsl1 double-knockouts (dKO). We show that dKO mice are viable but show postnatal deficits in cardiac muscle SR and mitochondrial architecture and function at the microscopic, biochemical and cellular level. Altered SR structure resulted in perturbed calcium cycling, while mitochondrial ultrastructure deficits were linked to decreased levels of Chchd3, a Micos complex protein. Hearts of dKO mice also show increased expression of Atg4d, a novel Obsl1 interacting protein, resulting in abnormal mitophagy and increased unfolded protein response. At the physiological level, loss of obscurin and Obsl1 resulted in a profound delay of cardiac relaxation, associated with metabolic signs of heart failure.

Taken together, our data suggest that obscurin and Obsl1 play crucial roles in cardiac SR structure, calcium cycling, mitochondrial function, turnover and metabolism.
