## Supplemental File 4 - Proteome comparison for "Combined loss of obscurin and obscurin-like 1 in murine hearts results in diastolic dysfunction, altered metabolism and deregulated mitophagy"

### Sheet: Sheet1
					Data from PMID: 31098411
heart from comparison of all groups		198			TA wt vs. dKO sign changed				Sol wt vs. dKO sign changed				common heart:TA:Sol		common heart:TA		common heart:Sol			heart only
protein		dKO:WT	significance		protein	dKO:WT	significance		protein	dKO:WT	significance		protein	directionality	protein	directionality	protein	directionality		protein
Ndrg2	Protein NDRG2 OS=Mus musculus GN=Ndrg2 PE=1 SV=1	0.19	18.73		OBSCN	0.27	72.83		TPM4	0.27	81.65		CASQ2	same	ACO2	same	ANXA5	different		ACAA2
Muc16	Protein Muc16 OS=Mus musculus GN=Muc16 PE=4 SV=1	0.19	8.63		Cox7a1	0.32	52.04		NDUFB11	0.35	37.53		CLYBL	different	AHNAK	same	ATP2A2	same		ACADL
Gsto1	Glutathione S-transferase omega-1 OS=Mus musculus GN=Gsto1 PE=1 SV=2	0.19	6.94		Uqcr10	0.33	38.69		TPM2	0.36	23.25		COX7A1	same	ANXA6	same	COQ9	same		ACADM
Serpina3k	Serine protease inhibitor A3K OS=Mus musculus GN=Serpina3k PE=1 SV=2	0.21	145.39		NDUFS8	0.34	38.22		TNNT1	0.38	45.98		CYC1	same	ATP1A1	different	EEF1D	different		ACADS
Smpx	Small muscular protein OS=Mus musculus GN=Smpx PE=1 SV=2	0.23	5.04		NDUFC2	0.37	41.72		OBSCN	0.39	30.8		IVD	same	ATP5A1	different	EPHX2	different		ACADVL
Hnrnpab	Heterogeneous nuclear ribonucleoprotein A/B OS=Mus musculus GN=Hnrnpab PE=1 SV=1	0.32	5.53		LETM1	0.38	34		TNNC1	0.39	31.98		LGALS1	different	ATP5C1	different	GLO1	same		ACAT1
Cisd1	CDGSH iron-sulfur domain-containing protein 1 OS=Mus musculus GN=Cisd1 PE=1 SV=1	0.33	6.23		NDUFB9	0.39	31.53		NDUFC2	0.41	31.45		NDUFA4	same	ATP5H	different	GSTO1	different		ACOT13
Gyg1	Glycogenin-1 OS=Mus musculus GN=Gyg1 PE=1 SV=3	0.34	13.44		NDUFB11	0.39	36.74		RANBP1	0.42	24.37		NDUFB10	same	ATP5J2	same	LUM	same		ACSL1
Cpt2	Carnitine O-palmitoyltransferase 2 mitochondrial OS=Mus musculus GN=Cpt2 PE=1 SV=2	0.35	29.58		NDUFV2	0.4	40.93		SELENBP1	0.43	45.48		NDUFB9	different	ATP5L	same	NDUFV3	same		ACSS1
Ogdhl	Protein Ogdhl OS=Mus musculus GN=Ogdhl PE=1 SV=1	0.39	15.35		ALDH5A1	0.41	41.88		PTER	0.43	21.48		NDUFV2	different	BDH1	different	SCP2	same		ACTG1
Slc25a12	Calcium-binding mitochondrial carrier protein Aralar1 OS=Mus musculus GN=Slc25a12 PE=1 SV=1	0.4	25.47		NT5C1A	0.41	18.55		FAM162A	0.43	13.07		NME2	same	COX5A	different	SDHB	different		AIFM1
Acss1	Acetyl-coenzyme A synthetase 2-like mitochondrial OS=Mus musculus GN=Acss1 PE=1 SV=1	0.4	8.4		COX7C	0.41	11.28		TNNC2	0.44	37.17		PRDX3	different	COX5B	different	SRL	same		AK1
Ndufab1	Acyl carrier protein mitochondrial OS=Mus musculus GN=Ndufab1 PE=1 SV=1	0.41	46.47		NDUFA8	0.43	29		GSTM1	0.44	24.75		SELENBP1	same	COX6B1	same				AK2
Cox7a1	Cytochrome c oxidase subunit 7A1 mitochondrial OS=Mus musculus GN=Cox7a1 PE=1 SV=1	0.41	6.26		NDUFA13	0.43	25.76		NOL3	0.44	76.48		SPR	same	CSRP3	same				AKR1B1
Vdac2	Voltage-dependent anion-selective channel protein 2 OS=Mus musculus GN=Vdac2 PE=1 SV=2	0.43	106.33		MYH2	0.44	28.34		UBE2L3	0.45	41.3				ECI1	same				ALB
Hadhb	Trifunctional enzyme subunit beta mitochondrial OS=Mus musculus GN=Hadhb PE=1 SV=1	0.45	79.89		MAOB	0.44	64.45		LETM1	0.46	28.3				FABP3	different				ALDH2
Atp5b	ATP synthase subunit beta mitochondrial OS=Mus musculus GN=Atp5b PE=1 SV=2	0.45	32.55		NDUFA5	0.44	8.72		RAB8B	0.46	8.85				GBAS	different				ALDH6A1
Etfb	Electron transfer flavoprotein subunit beta OS=Mus musculus GN=Etfb PE=1 SV=3	0.47	9.31		DHRS4	0.45	35.5		Ces1d	0.46	18.34				HIBCH	different				APOA1
Srl	Sarcalumenin OS=Mus musculus GN=Srl PE=1 SV=1	0.48	137.19		Cyc1	0.45	28.8		DHDH	0.46	9.42				NDUFA10	same				APOA2
Cox6b1	Cytochrome c oxidase subunit 6B1 OS=Mus musculus GN=Cox6b1 PE=1 SV=2	0.5	9.05		FAHD2A	0.45	28.14		NDUFB9	0.47	30.29				NDUFAB1	same				ATP5B
Atp2a2	Sarcoplasmic/endoplasmic reticulum calcium ATPase 2 OS=Mus musculus GN=Atp2a2 PE=1 SV=2	0.52	99.19		SELENBP1	0.45	13.67		ADSL	0.48	29.55				NDUFS2	same				ATP5E
Hk2	Hexokinase-2 OS=Mus musculus GN=Hk2 PE=1 SV=1	0.52	68.6		NDUFS3	0.46	35.38		RBBP9	0.48	12.01				NDUFS3	different				ATP5F1
Selenbp1	Selenium-binding protein 1 OS=Mus musculus GN=Selenbp1 PE=1 SV=2	0.53	10.06		PRDX3	0.46	27.69		LUM	0.49	44.7				NDUFS6	different				ATP5I
Acsl1	Long-chain-fatty-acid--CoA ligase 1 OS=Mus musculus GN=Acsl1 PE=1 SV=2	0.54	48.95		ACTN3	0.47	51.69		NDUFA8	0.5	19.64				NDUFV1	different				ATP5O
Uqcrc2	Cytochrome b-c1 complex subunit 2 mitochondrial OS=Mus musculus GN=Uqcrc2 PE=1 SV=1	0.54	19.05		Uqcrb	0.48	22.7		ABHD11	0.51	15.55				OGDH	different				AUH
Pkm	Pyruvate kinase PKM OS=Mus musculus GN=Pkm PE=1 SV=4	0.55	138.14		NDUFA10	0.49	30.28		Cox7a1	0.51	26.35				PDHB	different				CISD1
Acadm	Medium-chain specific acyl-CoA dehydrogenase mitochondrial OS=Mus musculus GN=Acadm PE=1 SV=1	0.56	48.04		GBAS	0.49	22.52		ALPL	0.52	9.93				PGAM2	same				CKB
Cycs	Cytochrome c somatic OS=Mus musculus GN=Cycs PE=1 SV=2	0.6	121.06		Uqcrq	0.49	13.96		AKR1B10	0.53	14.47				PYGM	same				CKMT2
Gpi	Glucose-6-phosphate isomerase OS=Mus musculus GN=Gpi PE=1 SV=4	0.61	21.28		Cox5b	0.5	28.27		LGALS1	0.54	18.66				SLC25A11	different				COX4I1
Glo1	Lactoylglutathione lyase OS=Mus musculus GN=Glo1 PE=1 SV=3	0.62	40.87		NDUFA4	0.5	26.9		CALM1	0.54	20.55				SOD2	same				COX6C
Prdx2	Peroxiredoxin-2 OS=Mus musculus GN=Prdx2 PE=1 SV=3	0.63	53.43		CLYBL	0.5	24.05		ABAT	0.54	8.7				SUCLG2	same				CPT1B
Got1	Aspartate aminotransferase cytoplasmic OS=Mus musculus GN=Got1 PE=1 SV=3	0.63	39.35		NDUFS6	0.5	19.23		Serpinb1a	0.55	15.09				TRIM72	same				CPT2
Etfa	Electron transfer flavoprotein subunit alpha mitochondrial OS=Mus musculus GN=Etfa PE=1 SV=2	0.64	29.86		NDUFS4	0.51	23.74		SRL	0.56	12.78				TUBA4A	different				CRAT
Mdh2	Malate dehydrogenase mitochondrial OS=Mus musculus GN=Mdh2 PE=1 SV=3	0.64	24.85		NDUFB8	0.51	17.79		ANXA2	0.56	14.75				UQCRB	different				CRIP1
Mdh1	Malate dehydrogenase cytoplasmic OS=Mus musculus GN=Mdh1 PE=1 SV=3	0.65	200		SUCLG2	0.52	18.56		SPR	0.56	20.48				UQCRC1	different				CRIP2
Hbbt1	Beta-globin OS=Mus musculus GN=Hbbt1 PE=1 SV=1	0.65	200		tmem65	0.52	17.76		ST13	0.56	29				UQCRC2	same				CS
Sod2	Superoxide dismutase [Mn] mitochondrial OS=Mus musculus GN=Sod2 PE=1 SV=3	0.65	110.19		NDUFB10	0.52	16.85		ANXA5	0.57	16.91				UQCRQ	different				CYCS
Tufm	Elongation factor Tu mitochondrial OS=Mus musculus GN=Tufm PE=1 SV=1	0.65	57.4		ABCB8	0.52	18.47		NDUFA4	0.57	17.45									ES1
Tnnt2	Troponin T cardiac muscle OS=Mus musculus GN=Tnnt2 PE=1 SV=2	0.67	96.33		MRPS36	0.52	14.48		EEF1B2	0.57	10.54									DECR1
Aldh6a1	Methylmalonate-semialdehyde dehydrogenase [acylating] mitochondrial OS=Mus musculus GN=Aldh6a1 PE=1 SV=1	0.67	16.97		FTH1	0.52	14		NDUFA13	0.58	13.19									DLAT
Tpm1	Tropomyosin alpha-1 chain OS=Mus musculus GN=Tpm1 PE=1 SV=1	0.68	28.95		OBSL1	0.53	17.26		Uqcrh	0.58	17.28									DNPEP
Spr	Sepiapterin reductase OS=Mus musculus GN=Spr PE=1 SV=1	0.69	5.05		Hbb-bs	0.54	27.2		TCAP	0.58	10.91									ECHS1
Fh	Fumarate hydratase mitochondrial OS=Mus musculus GN=Fh PE=1 SV=3	0.71	28.7		Cox5a	0.54	18.63		NDUFB10	0.59	9.61									EEF1A2
Hadha	Trifunctional enzyme subunit alpha mitochondrial OS=Mus musculus GN=Hadha PE=1 SV=1	0.72	43.38		APOO	0.54	14.17		DDX39B	0.6	7.51									EEF2
Acat1	Acetyl-CoA acetyltransferase mitochondrial OS=Mus musculus GN=Acat1 PE=1 SV=1	0.72	11.41		ACTN2	0.55	27.6		GSTM5	0.6	10.29									ENO1
Slc25a4	ADP/ATP translocase 1 OS=Mus musculus GN=Slc25a4 PE=1 SV=4	0.73	12.51		TNNC2	0.55	34.07		DHRS1	0.6	10.08									ENO3
Nnt	NAD(P) transhydrogenase mitochondrial OS=Mus musculus GN=Nnt PE=1 SV=2	0.74	13.14		MAOA	0.55	21.77		ANKRD2	0.61	13.82									ETFA
Cs	Citrate synthase mitochondrial OS=Mus musculus GN=Cs PE=1 SV=1	0.74	11.38		NDUFV1	0.56	17.93		FAHD2A	0.61	11.93									ETFB
Crip2	Cysteine-rich protein 2 OS=Mus musculus GN=Crip2 PE=1 SV=1	0.75	137.29		SMYD2	0.56	16.35		COX7A2	0.61	14.33									ETFDH
Acadl	Long-chain specific acyl-CoA dehydrogenase mitochondrial OS=Mus musculus GN=Acadl PE=1 SV=2	0.75	31		ATP5H	0.56	12.65		YWHAG	0.62	11.42									FABP4
Ephx2	Bifunctional epoxide hydrolase 2 OS=Mus musculus GN=Ephx2 PE=1 SV=2	0.76	57.11		ATP5J	0.56	10.64		EHD3	0.63	8.13									FAHD2
Coq9	Ubiquinone biosynthesis protein COQ9 mitochondrial OS=Mus musculus GN=Coq9 PE=1 SV=1	0.76	21.66		GSTM5	0.56	10.26		AS3MT	0.63	10.3									FH
Lum	Lumican OS=Mus musculus GN=Lum PE=1 SV=2	0.77	10.02		NDUFS1	0.57	25.73		MYLK2	0.64	18.33									FKBP1A
Apoa2	Apolipoprotein A-II OS=Mus musculus GN=Apoa2 PE=1 SV=2	0.77	6.77		CALM1	0.57	26.21		PMM2	0.64	10.17									GOT1
Ndufs2	NADH dehydrogenase [ubiquinone] iron-sulfur protein 2 mitochondrial OS=Mus musculus GN=Ndufs2 PE=1 SV=1	0.78	42.69		ECI1	0.57	17.71		SSPN	0.64	8.26									GOT2
Cox4i1	Cytochrome c oxidase subunit 4 isoform 1 mitochondrial OS=Mus musculus GN=Cox4i1 PE=1 SV=2	0.81	82.51		CHCHD3	0.57	17.39		COQ8A	0.65	14.97									GPD1L
Akr1b1	Aldose reductase OS=Mus musculus GN=Akr1b1 PE=1 SV=3	0.81	51.91		MAP2K6	0.57	14.19		EEF1D	0.65	14.31									GPI
Ndufb10	NADH dehydrogenase [ubiquinone] 1 beta subcomplex subunit 10 OS=Mus musculus GN=Ndufb10 PE=1 SV=3	0.81	17.27		GSTM1	0.57	11.52		PLIN1	0.65	9.36									GYG1
Fahd2	Fumarylacetoacetate hydrolase domain-containing protein 2A OS=Mus musculus GN=Fahd2 PE=1 SV=1	0.81	16.41		Atp5k	0.57	5.89		TSG101	0.65	6.82									HADH
Ldhb	L-lactate dehydrogenase B chain OS=Mus musculus GN=Ldhb PE=1 SV=2	0.82	39.32		ATP5J2	0.58	19.68		SMYD2	0.65	10.29									HADHA
Etfdh	Electron transfer flavoprotein-ubiquinone oxidoreductase mitochondrial OS=Mus musculus GN=Etfdh PE=1 SV=1	0.82	5.94		LGALS1	0.58	34.57		GLO1	0.65	4.88									HADHB
Acaa2	3-ketoacyl-CoA thiolase mitochondrial OS=Mus musculus GN=Acaa2 PE=1 SV=3	0.83	30.35		BDH1	0.58	17.82		Serpinb6a	0.66	11.13									HBA
Eci1	Enoyl-CoA delta isomerase 1 mitochondrial OS=Mus musculus GN=Eci1 PE=1 SV=2	0.83	13.13		PRDX6	0.58	13.19		CLYBL	0.66	8.62									HBBT1
Suclg2	Succinate--CoA ligase [GDP-forming] subunit beta mitochondrial OS=Mus musculus GN=Suclg2 PE=1 SV=3	0.83	5.14		NLRX1	0.58	11.65		ACYP2	0.66	11.33									HIBADH
Pgk1	Phosphoglycerate kinase 1 OS=Mus musculus GN=Pgk1 PE=1 SV=4	0.84	17.84		ND1	0.59	13.72		ADPGK	0.66	8.53									HK1
Ak1	Adenylate kinase isoenzyme 1 OS=Mus musculus GN=Ak1 PE=1 SV=1	0.84	10.39		MPZ	0.59	24.59		CAPN3	0.67	9.99									HK2
Cox6c	Cytochrome c oxidase subunit 6C OS=Mus musculus GN=Cox6c PE=1 SV=3	0.85	8.66		SPR	0.59	12.61		PRDX3	0.67	10.37									HNRNPAB
Got2	Aspartate aminotransferase mitochondrial OS=Mus musculus GN=Got2 PE=1 SV=1	0.86	200		NDUFA2	0.6	13.41		RAB1B	0.67	8.35									HPX
Cyc1	Cytochrome c1 heme protein mitochondrial OS=Mus musculus GN=Cyc1 PE=1 SV=1	0.86	27.47		MPC2	0.6	12.02		PPP2R5C	0.68	5									HSP90AA1
Hadh	Hydroxyacyl-coenzyme A dehydrogenase mitochondrial OS=Mus musculus GN=Hadh PE=1 SV=2	0.87	10.26		ABHD11	0.6	11.06		PRELP	0.69	15.36									HSP90AB1
Acadvl	Very long-chain specific acyl-CoA dehydrogenase mitochondrial OS=Mus musculus GN=Acadvl PE=1 SV=3	0.88	5.94		PTPN3	0.6	8.51		PSMC3	0.69	11.73									HSPA5
Slc25a5	ADP/ATP translocase 2 OS=Mus musculus GN=Slc25a5 PE=1 SV=3	0.89	14.84		ACO2	0.61	26.04		NDUFV2	0.69	15.88									HSPA8
Ldb3	LIM domain-binding protein 3 OS=Mus musculus GN=Ldb3 PE=1 SV=1	0.89	6.15		ATP5C1	0.61	16.65		RAD23A	0.69	6.98									HSPA9
Pygm	Glycogen phosphorylase muscle form OS=Mus musculus GN=Pygm PE=1 SV=3	0.9	11.9		NDUFA9	0.61	13.65		CRYAB	0.7	15.35									HSPB6
Fabp3	Fatty acid-binding protein heart OS=Mus musculus GN=Fabp3 PE=1 SV=5	0.9	11.66		APOBEC2	0.61	10.91		OGN	0.7	11.63									HSPD1
Pygb	Glycogen phosphorylase brain form OS=Mus musculus GN=Pygb PE=1 SV=3	0.91	38.28		Cox6b1	0.61	8.71		ASPN	0.7	8.61									HSPE1
Ndufa4	Cytochrome c oxidase subunit NDUFA4 OS=Mus musculus GN=Ndufa4 PE=1 SV=2	0.91	19.93		NDUFAB1	0.61	4.14		RPS25	0.7	8.13									IARS2
Pgam2	Phosphoglycerate mutase 2 OS=Mus musculus GN=Pgam2 PE=1 SV=3	0.91	8.39		UQCRC1	0.62	21.88		ATP2A2	0.71	8.15									IDH2
Atp5l	ATP synthase subunit g mitochondrial OS=Mus musculus GN=Atp5l PE=1 SV=1	0.92	77.5		PGAM2	0.62	25.79		PRDX6	0.71	15.77									IDH3A
Aco2	Aconitate hydratase mitochondrial OS=Mus musculus GN=Aco2 PE=1 SV=1	0.92	46.7		COX2	0.62	14.21		Cyc1	0.72	13.56									IDH3B
Echs1	Enoyl-CoA hydratase mitochondrial OS=Mus musculus GN=Echs1 PE=1 SV=1	0.92	10.09		ADSL	0.62	13.94		slc9a3r2	0.72	9.99									IMMT
Atp5j2	ATP synthase subunit f mitochondrial OS=Mus musculus GN=Atp5j2 PE=1 SV=3	0.93	13.48		HIBCH	0.62	13.09		CHCHD3	0.73	12.75									LDB3
Ndufa10	NADH dehydrogenase [ubiquinone] 1 alpha subcomplex subunit 10 mitochondrial OS=Mus musculus GN=Ndufa10 PE=1 SV=1	0.96	20.29		ATP1A1	0.62	12.89		PVALB	0.73	19.99									LDHB
Phb	Prohibitin OS=Mus musculus GN=Phb PE=1 SV=1	0.96	10.76		SLC25A11	0.63	21.52		MAP2K6	0.73	9.62									MDH1
Hspd1	60 kDa heat shock protein mitochondrial OS=Mus musculus GN=Hspd1 PE=1 SV=1	0.97	28.41		NDUFS2	0.63	13.59		ARF5	0.73	7.25									MDH2
Idh2	Isocitrate dehydrogenase [NADP] mitochondrial OS=Mus musculus GN=Idh2 PE=1 SV=3	0.97	12.29		ATP1B1	0.63	13.5		COQ9	0.74	27.99									MIF
Tuba4a	Tubulin alpha-4A chain OS=Mus musculus GN=Tuba4a PE=1 SV=1	0.97	9.2		SLC27A1	0.63	13.17		COPS2	0.74	9.04									MTATP8
Decr1	2 4-dienoyl-CoA reductase mitochondrial OS=Mus musculus GN=Decr1 PE=1 SV=1	1	38.07		MACROD1	0.63	12.13		PSMA1	0.75	15.17									MTCO2
Aldh2	Aldehyde dehydrogenase mitochondrial OS=Mus musculus GN=Aldh2 PE=1 SV=1	1	14.26		FUNDC2	0.63	12.28		ANXA3	0.75	9.59									MUC16
Cox5b	Cytochrome c oxidase subunit 5B mitochondrial OS=Mus musculus GN=Cox5b PE=1 SV=1	1	8.44		HINT1	0.63	10.86		COL12A1	0.76	13.33									MYH15
Acads	Short-chain specific acyl-CoA dehydrogenase mitochondrial OS=Mus musculus GN=Acads PE=1 SV=2	1.01	14.27		SAR1B	0.63	10.85		PDS5B	0.76	3.85									MYH6
Alb	Serum albumin OS=Mus musculus GN=Alb PE=1 SV=3	1.01	13.47		LRPAP1	0.63	13.66		SAR1A	0.78	6.34									MYL2
Ak2	Adenylate kinase 2 mitochondrial OS=Mus musculus GN=Ak2 PE=1 SV=5	1.01	8.87		ND4	0.63	12.19		CDC37	0.78	13.01									MYL3
Sucla2	Succinate--CoA ligase [ADP-forming] subunit beta mitochondrial OS=Mus musculus GN=Sucla2 PE=1 SV=2	1.02	31.99		ATP5L	0.63	8.89		SMTNL2	0.78	8.64									NDRG2
Uqcrc1	Cytochrome b-c1 complex subunit 1 mitochondrial OS=Mus musculus GN=Uqcrc1 PE=1 SV=2	1.02	9.75		NDUFB3	0.63	4.19		COQ7	0.78	6.2									NDUFA7
Uqcrb	Cytochrome b-c1 complex subunit 7 OS=Mus musculus GN=Uqcrb PE=1 SV=3	1.02	9.1		CORO6	0.63	5.44		MYH4	0.79	24.32									NDUFB4
Idh3a	Isocitrate dehydrogenase [NAD] subunit alpha mitochondrial OS=Mus musculus GN=Idh3a PE=1 SV=1	1.04	20.43		PPIA	0.64	14.74		NME2	0.8	14.57									NDUFB5
Idh3b	Isocitrate dehydrogenase [NAD] subunit mitochondrial OS=Mus musculus GN=Idh3b PE=1 SV=1	1.05	20.84		TNNI2	0.64	21.57		Eif3j1	0.81	11.59									NNT
Immt	MICOS complex subunit Mic60 OS=Mus musculus GN=Immt PE=1 SV=1	1.05	9.53		TMEM109	0.64	4.42		RPL7	0.81	9.49									NPPA
Hspa8	Heat shock cognate 71 kDa protein OS=Mus musculus GN=Hspa8 PE=1 SV=1	1.06	8.66		GAPDH	0.65	17.14		SDHB	0.82	14.83									OAT
Sdha	Succinate dehydrogenase [ubiquinone] flavoprotein subunit mitochondrial OS=Mus musculus GN=Sdha PE=1 SV=1	1.07	25.55		Uqcrc2	0.65	16.95		SEPT11	0.82	5.26									OGDHL
Hspa9	Stress-70 protein mitochondrial OS=Mus musculus GN=Hspa9 PE=1 SV=3	1.07	11.14		PDHB	0.65	13.09		MYLPF	0.83	16.19									OXCT1
Lgals1	Galectin-1 OS=Mus musculus GN=Lgals1 PE=1 SV=3	1.09	5.1		DLST	0.65	12.69		rps23	0.83	6.24									PARK7
Vdac1	Voltage-dependent anion-selective channel protein 1 OS=Mus musculus GN=Vdac1 PE=1 SV=3	1.1	112.76		OGDH	0.65	11.26		SPTA1	0.84	6.34									PDHA1
Eno3	Beta-enolase OS=Mus musculus GN=Eno3 PE=1 SV=3	1.1	18.65		SOD2	0.65	10.74		PHYH	0.84	3.44									PDHX
Ndufs6	NADH dehydrogenase [ubiquinone] iron-sulfur protein 6 mitochondrial OS=Mus musculus GN=Ndufs6 PE=1 SV=2	1.11	71.56		TBRG4	0.65	9.55		Car3	0.85	11.81									PGK1
Anxa5	Annexin A5 OS=Mus musculus GN=Anxa5 PE=1 SV=1	1.11	43.95		PTER	0.65	8.79		ITGA11	0.87	3.44									PHB
Atp1a1	Sodium/potassium-transporting ATPase subunit alpha-1 OS=Mus musculus GN=Atp1a1 PE=1 SV=1	1.11	17.87		NDUFA6	0.65	6.64		RPS18	0.87	5.89									PHB2
Oxct1	Succinyl-CoA:3-ketoacid coenzyme A transferase 1 mitochondrial OS=Mus musculus GN=Oxct1 PE=1 SV=1	1.12	16.84		SMOX	0.65	11.75		GSR	0.89	13.91									PKM
Ndufb4	NADH dehydrogenase [ubiquinone] 1 beta subcomplex subunit 4 OS=Mus musculus GN=Ndufb4 PE=1 SV=3	1.13	12.18		SLC37A4	0.65	7.71		MYH2	0.9	13.4									PRDX1
Pdha1	Pyruvate dehydrogenase E1 component subunit alpha somatic form mitochondrial OS=Mus musculus GN=Pdha1 PE=1 SV=1	1.13	7.22		PYGM	0.66	21.43		COQ6	0.9	6.82									PRDX2
Hpx	Hemopexin OS=Mus musculus GN=Hpx PE=1 SV=2	1.16	15.01		ATP5A1	0.66	15.86		RAB5B	0.91	5.59									PTRF
Prdx3	Thioredoxin-dependent peroxide reductase mitochondrial OS=Mus musculus GN=Prdx3 PE=1 SV=1	1.17	29.43		ND5	0.66	10.42		SERBP1	0.92	6.7									PYGB
Myh6	Myosin-6 OS=Mus musculus GN=Myh6 PE=1 SV=2	1.19	18.04		ACAD9	0.66	9.95		Serpina1d	0.93	7.54									RPS16
Apoa1	Apolipoprotein A-I OS=Mus musculus GN=Apoa1 PE=1 SV=2	1.21	12.51		FAM213A	0.66	6.72		KRT10	0.95	104.23									RYR2
Auh	Methylglutaconyl-CoA hydratase mitochondrial OS=Mus musculus GN=Auh PE=1 SV=1	1.22	5.31		AKR1B10	0.67	7.47		KRT2	0.95	35.43									SDHA
Sdhb	Succinate dehydrogenase [ubiquinone] iron-sulfur subunit mitochondrial OS=Mus musculus GN=Sdhb PE=1 SV=1	1.23	12.36		UBAC1	0.68	7.98		KRT6A	0.96	102.83									SERPINA3K
Hsp90ab1	Heat shock protein HSP 90-beta OS=Mus musculus GN=Hsp90ab1 PE=1 SV=3	1.23	10.17		PRDX5	0.72	12.94		NES	0.96	29.98									SLC25A12
Hba	Hemoglobin subunit alpha OS=Mus musculus GN=Hba PE=1 SV=2	1.25	24.71		UBE2L3	0.73	13.54		Serpina1e	0.97	11.42									SLC25A13
Nme2	Nucleoside diphosphate kinase B OS=Mus musculus GN=Nme2 PE=1 SV=1	1.25	21.49		PPP1R7	0.76	18.09		HNRNPF	0.97	6.26									SLC25A3
Ndufs3	NADH dehydrogenase [ubiquinone] iron-sulfur protein 3 mitochondrial OS=Mus musculus GN=Ndufs3 PE=1 SV=2	1.25	18.92		Ces1d	0.76	16.19		VIM	0.98	14.74									SLC25A4
Fabp4	Fatty acid-binding protein adipocyte OS=Mus musculus GN=Fabp4 PE=1 SV=3	1.25	16.12		PPP3CB	0.77	14.41		UBR4	1	8.01									SLC25A5
Casq2	Calsequestrin-2 OS=Mus musculus GN=Casq2 PE=1 SV=3	1.26	49.64		YWHAG	0.8	19.37		MYBPC2	1.01	9.92									SMPX
Hibadh	3-hydroxyisobutyrate dehydrogenase mitochondrial OS=Mus musculus GN=Hibadh PE=1 SV=1	1.28	23		MYOC	0.84	40.87		KRT5	1.01	11.25									SOD1
Atp5o	ATP synthase subunit O mitochondrial OS=Mus musculus GN=Atp5o PE=1 SV=1	1.28	14.38		MB	0.88	41.72		KRT42	1.03	112.6									SUCLA2
Atp5a1	ATP synthase subunit alpha mitochondrial OS=Mus musculus GN=Atp5a1 PE=1 SV=1	1.28	10.18		MYL1	0.88	10.98		EFR3B	1.03	3.28									TGM2
Ndufa7	NADH dehydrogenase [ubiquinone] 1 alpha subcomplex subunit 7 OS=Mus musculus GN=Ndufa7 PE=1 SV=3	1.3	78.89		EEF1B2	0.9	15.54		RPS4X	1.04	5.77									TNNI3
Ndufv1	NADH dehydrogenase [ubiquinone] flavoprotein 1 mitochondrial OS=Mus musculus GN=Ndufv1 PE=1 SV=1	1.32	53.33		NOL3	0.91	24.01		RPL28	1.04	7.36									TNNT2
Tpi1	Triosephosphate isomerase OS=Mus musculus GN=Tpi1 PE=1 SV=4	1.33	5.95		H2-D1	0.91	8.53		ASAP2	1.05	18.74									TPI1
Pdhb	Pyruvate dehydrogenase E1 component subunit beta mitochondrial OS=Mus musculus GN=Pdhb PE=1 SV=1	1.34	12.01		NME1	0.92	11.82		MYH1	1.06	24.41									TPM1
Atp5i	ATP synthase subunit e mitochondrial OS=Mus musculus GN=Atp5i PE=1 SV=2	1.35	8.06		ALDH1A1	0.92	17.66		CKAP5	1.08	6.01									TTN
Ckmt2	Creatine kinase S-type mitochondrial OS=Mus musculus GN=Ckmt2 PE=1 SV=1	1.37	65.77		ASPA	0.98	5.62		KRT1	1.08	18.53									TUFM
Ndufb9	NADH dehydrogenase [ubiquinone] 1 beta subcomplex subunit 9 OS=Mus musculus GN=Ndufb9 PE=1 SV=3	1.37	7.12		PDAP1	1.02	13.78		DNAJC5	1.08	5.29									VCL
Slc25a3	Phosphate carrier protein mitochondrial OS=Mus musculus GN=Slc25a3 PE=1 SV=1	1.41	74.38		Serpina1d	1.04	8.9		RPL6	1.09	19.42									VDAC1
Uqcrq	Cytochrome b-c1 complex subunit 8 OS=Mus musculus GN=Uqcrq PE=1 SV=3	1.41	9.76		MAPRE3	1.09	9.31		ABHD12	1.1	3.57									VDAC2
Cox5a	Cytochrome c oxidase subunit 5A mitochondrial OS=Mus musculus GN=Cox5a PE=1 SV=2	1.42	143.98		CMBL	1.12	14.21		CAR1	1.11	10.62
Prdx1	Peroxiredoxin-1 OS=Mus musculus GN=Prdx1 PE=1 SV=1	1.42	27.22		CSRP3	1.14	19.22		c4b	1.11	8.43
Myl2	Myosin regulatory light chain 2 ventricular/cardiac muscle isoform OS=Mus musculus GN=Myl2 PE=1 SV=3	1.42	12.76		DRG2	1.14	9.94		PRRC1	1.12	5.54
Tnni3	Troponin I cardiac muscle OS=Mus musculus GN=Tnni3 PE=1 SV=2	1.42	10.4		ANKRD2	1.17	15.44		KRT16	1.14	28.68
Atp5f1	ATP synthase F(0) complex subunit B1 mitochondrial OS=Mus musculus GN=Atp5f1 PE=1 SV=1	1.43	22.3		Serpina1e	1.19	70.89		FXYD1	1.15	5.97
Cpt1b	Carnitine O-palmitoyltransferase 1 muscle isoform OS=Mus musculus GN=Cpt1b PE=1 SV=1	1.44	6.74		PZP	1.24	13.85		EFL1	1.16	5.52
Mtatp8	ATP synthase protein 8 OS=Mus musculus GN=Mtatp8 PE=1 SV=1	1.47	6.74		NME2	1.27	35.65		ARL8B	1.16	5.52
Ptrf	Polymerase I and transcript release factor OS=Mus musculus GN=Ptrf PE=1 SV=1	1.48	46.95		NES	1.37	13.77		NRD1	1.17	6.12
Ogdh	2-oxoglutarate dehydrogenase mitochondrial OS=Mus musculus GN=Ogdh PE=1 SV=3	1.51	200		EIF5B	1.37	18.68		RPL4	1.18	9.41
Aifm1	Apoptosis-inducing factor 1 mitochondrial OS=Mus musculus GN=Aifm1 PE=1 SV=1	1.53	21.77		RPLP2	1.41	10.07		CECR5	1.18	8.08
Ndufb5	NADH dehydrogenase [ubiquinone] 1 beta subcomplex subunit 5 mitochondrial OS=Mus musculus GN=Ndufb5 PE=1 SV=1	1.53	6.76		RPL13	1.45	21.9		RPL8	1.2	22.38
Atp5e	ATP synthase subunit epsilon mitochondrial OS=Mus musculus GN=Atp5e PE=1 SV=2	1.53	5.14		MYOT	1.48	21.39		CRKL	1.22	6.64
Hspe1	10 kDa heat shock protein mitochondrial OS=Mus musculus GN=Hspe1 PE=1 SV=2	1.57	6.36		ITSN1	1.49	8.29		SSR1	1.25	5.91
Atp5h	ATP synthase subunit d mitochondrial OS=Mus musculus GN=Atp5h PE=1 SV=3	1.63	25.15		PPP5C	1.5	8.12		RPL35A	1.25	7.75
Dlat	Dihydrolipoyllysine-residue acetyltransferase component of pyruvate dehydrogenase complex mitochondrial OS=Mus musculus GN=Dlat PE=1 SV=2	1.65	51.26		PVALB	1.52	27.27		RPL15	1.25	12.06
Fkbp1a	Peptidyl-prolyl cis-trans isomerase FKBP1A OS=Mus musculus GN=Fkbp1a PE=1 SV=2	1.65	17.28		ASPH	1.52	15.6		PRKACA	1.29	4.39
Oat	Ornithine aminotransferase mitochondrial OS=Mus musculus GN=Oat PE=1 SV=1	1.65	5.86		RPLP0	1.52	13.76		ALAD	1.39	20.79
Myl3	Myosin light chain 3 OS=Mus musculus GN=Myl3 PE=1 SV=4	1.67	81.72		CLTC	1.53	11.24		MYH9	1.39	5.63
Tgm2	Protein-glutamine gamma-glutamyltransferase 2 OS=Mus musculus GN=Tgm2 PE=1 SV=4	1.75	12.87		IVD	1.53	13.78		IVD	1.45	15.65
Trim72	Tripartite motif-containing protein 72 OS=Mus musculus GN=Trim72 PE=1 SV=1	1.75	10.58		CDH13	1.54	16.81		PBXIP1	1.52	11.92
Ahnak	Protein Ahnak OS=Mus musculus GN=Ahnak PE=1 SV=1	1.76	27.24		PA2G4	1.54	9.29		TMX2	1.54	6.35
Vcl	Vinculin OS=Mus musculus GN=Vcl PE=1 SV=4	1.84	25.26		CAV3	1.54	4.81		TXNRD1	1.55	11.52
Acot13	Acyl-coenzyme A thioesterase 13 OS=Mus musculus GN=Acot13 PE=1 SV=1	1.86	7.75		tuba4a	1.55	14.01		Hist1h2be	1.55	4.85
Ndufv2	NADH dehydrogenase [ubiquinone] flavoprotein 2 mitochondrial OS=Mus musculus GN=Ndufv2 PE=1 SV=2	1.89	9.14		JSRP1	1.55	24.65		TPPP3	1.57	10.34
Eef2	Elongation factor 2 OS=Mus musculus GN=Eef2 PE=1 SV=2	1.9	6.89		CFL2	1.55	15.87		CASQ2	1.59	14.86
Eef1d	Elongation factor 1-delta OS=Mus musculus GN=Eef1d PE=1 SV=3	1.9	6.13		RPL22	1.55	4.61		EPHX2	1.61	13.27
Slc25a11	Mitochondrial 2-oxoglutarate/malate carrier protein OS=Mus musculus GN=Slc25a11 PE=1 SV=3	1.91	121.27		KCTD12	1.55	4.86		GSTO1	1.61	20.69
Mtco2	Cytochrome c oxidase subunit 2 OS=Mus musculus GN=Mtco2 PE=1 SV=1	1.91	70.56		ANXA6	1.56	24.95		MVP	1.67	19.69
Hspa5	78 kDa glucose-regulated protein OS=Mus musculus GN=Hspa5 PE=1 SV=3	1.93	7.17		TRIM72	1.56	12.53		SYNGR2	1.67	4.4
Hibch	3-hydroxyisobutyryl-CoA hydrolase mitochondrial OS=Mus musculus GN=Hibch PE=1 SV=1	1.95	6.81		ADRM1	1.56	10.3		HSPB1	1.7	18.31
Ivd	Isovaleryl-CoA dehydrogenase mitochondrial OS=Mus musculus GN=Ivd PE=1 SV=1	1.97	94.54		DUPD1	1.57	14.72		SCP2	1.71	13.35
Actg1	Actin cytoplasmic 2 OS=Mus musculus GN=Actg1 PE=1 SV=1	1.99	15.03		NCL	1.58	15.81		ACOX1	1.73	16.09
Ttn	Titin OS=Mus musculus GN=Ttn PE=1 SV=1	2.02	9.08		FMOD	1.59	44.29		Acaa1a	1.77	17.94
Crat	Carnitine O-acetyltransferase OS=Mus musculus GN=Crat PE=1 SV=3	2.03	65.81		ARPC1B	1.59	4.29		MYH11	1.78	33.94
Iars2	Isoleucine--tRNA ligase mitochondrial OS=Mus musculus GN=Iars2 PE=1 SV=1	2.03	5.78		LMNA	1.6	15.67		TCEAL5	1.8	27.41
Csrp3	Cysteine and glycine-rich protein 3 OS=Mus musculus GN=Csrp3 PE=1 SV=1	2.05	82.02		SERBP1	1.6	19.48		NUDT7	1.86	18.29
Crip1	Cysteine-rich protein 1 OS=Mus musculus GN=Crip1 PE=1 SV=2	2.08	6.14		FARSA	1.6	7.2		HSD17B4	1.88	16.27
Atp5c1	ATP synthase subunit gamma mitochondrial OS=Mus musculus GN=Atp5c1 PE=1 SV=1	2.1	9.23		PARP3	1.6	15.37		NDUFV3	1.91	24.62
Phb2	Prohibitin-2 OS=Mus musculus GN=Phb2 PE=1 SV=1	2.21	71.65		ARL1	1.6	3.72		MYOT	1.92	8.58
Dnpep	Aspartyl aminopeptidase OS=Mus musculus GN=Dnpep PE=1 SV=2	2.23	8.5		TMEM43	1.61	15.18		GBE1	1.92	26.46
Rps16	40S ribosomal protein S16 OS=Mus musculus GN=Rps16 PE=1 SV=4	2.23	6.14		AKT2	1.61	15.77		CAT	1.98	45.03
Ryr2	Ryanodine receptor 2 OS=Mus musculus GN=Ryr2 PE=1 SV=1	2.25	14.06		RAB3GAP2	1.61	4.44		SRSF5	2	12.55
Hk1	Hexokinase-1 OS=Mus musculus GN=Hk1 PE=1 SV=3	2.27	15.04		DDT	1.61	7.09		KCNMA1	2.95	15.46
Ckb	Creatine kinase B-type OS=Mus musculus GN=Ckb PE=1 SV=1	2.27	7.37		ANXA4	1.62	24.6		NQO1	3	47.51
Sod1	Superoxide dismutase [Cu-Zn] OS=Mus musculus GN=Sod1 PE=1 SV=2	2.29	42.51		COPA	1.62	9.98		STBD1	3.03	40.65
Park7	Protein deglycase DJ-1 OS=Mus musculus GN=Park7 PE=1 SV=1	2.34	8.47		RPL3L	1.62	13.2		YBX2	5.2	67.44
Hsp90aa1	Heat shock protein HSP 90-alpha OS=Mus musculus GN=Hsp90aa1 PE=1 SV=4	2.34	5.16		ARPC1A	1.62	8.98
Anxa6	Annexin A6 OS=Mus musculus GN=Anxa6 PE=1 SV=3	2.38	86.94		FLNC	1.63	30.29
Mif	Macrophage migration inhibitory factor OS=Mus musculus GN=Mif PE=1 SV=2	2.41	7.42		OXSR1	1.63	13.75
Clybl	Citrate lyase subunit beta-like protein mitochondrial OS=Mus musculus GN=Clybl PE=1 SV=2	2.44	8.04		WIPI1	1.63	5.89
Pdhx	Pyruvate dehydrogenase protein X component mitochondrial OS=Mus musculus GN=Pdhx PE=1 SV=1	2.45	9.43		Serpinb6a	1.64	31.17
Hspb6	Heat shock protein beta-6 OS=Mus musculus GN=Hspb6 PE=1 SV=1	2.75	43.24		HSPB3	1.64	13.97
Eef1a2	Elongation factor 1-alpha 2 OS=Mus musculus GN=Eef1a2 PE=1 SV=1	2.96	19.75		SEC31A	1.64	10.24
Gbas	Protein NipSnap homolog 2 OS=Mus musculus GN=Gbas PE=1 SV=1	3.12	140.97		CAT	1.65	15.23
Es1	ES1 protein homolog mitochondrial OS=Mus musculus GN=D10Jhu81e PE=1 SV=1	3.78	72.9		ADK	1.66	11.91
Scp2	Non-specific lipid-transfer protein OS=Mus musculus GN=Scp2 PE=1 SV=3	4.04	15.06		CAPG	1.66	13.71
Slc25a13	Calcium-binding mitochondrial carrier protein Aralar2 OS=Mus musculus GN=Slc25a13 PE=1 SV=1	4.11	23.34		Car3	1.67	27.6
Bdh1	D-beta-hydroxybutyrate dehydrogenase mitochondrial OS=Mus musculus GN=Bdh1 PE=1 SV=2	4.18	45.1		PBXIP1	1.67	26.86
Eno1	Alpha-enolase OS=Mus musculus GN=Eno1 PE=1 SV=3	5.02	10.17		ERGIC1	1.67	3.99
Gpd1l	Glycerol-3-phosphate dehydrogenase 1-like protein OS=Mus musculus GN=Gpd1l PE=1 SV=2	6.42	8.57		FSD2	1.68	8.27
Ndufv3	NADH dehydrogenase [ubiquinone] flavoprotein 3 mitochondrial OS=Mus musculus GN=Ndufv3 PE=1 SV=1	7.08	6.59		TBCB	1.69	9.7
Myh15	Protein Myh15 OS=Mus musculus GN=Myh15 PE=1 SV=1	7.38	8.59		RPS6	1.7	12.98
Nppa	Natriuretic peptides A OS=Mus musculus GN=Nppa PE=1 SV=2	30.62	8.64		PURA	1.71	15.13
					SERPINH1	1.71	16.64
					STBD1	1.72	19.23
					EEF1A1	1.76	14.2
					H1F0	1.76	35.86
					TUBB6	1.77	9.83
					DDX3Y	1.78	4.21
					MGEA5	1.8	6.48
					KLHL40	1.81	17.51
					TUBA8	1.82	21.84
					CAST	1.82	20.85
					ARCN1	1.82	13.71
					DIAPH1	1.83	25.81
					RPL31	1.85	19.67
					PLIN3	1.85	12.13
					MTDH	1.86	18.42
					VIM	1.87	17.72
					ESYT2	1.87	11.63
					MAP4	1.88	27.25
					ART1	1.9	15.33
					HIST1H1E	1.91	16.12
					CASQ2	1.92	22.99
					ITGB4	1.92	7.96
					AHNAK	1.93	25.21
					prkaa1	1.96	8.09
					PDLIM3	1.97	31.12
					PPM1B	2.03	22.89
					TFRC	2.03	15.47
					CARNS1	2.03	17.22
					CRYAB	2.05	47.9
					HSD17B4	2.08	28.34
					PACSIN3	2.09	24.07
					CAMK2D	2.09	26.14
					HSPB7	2.11	30.79
					PADI2	2.14	18.32
					THBS4	2.21	79.13
					MYBPH	2.24	21.25
					RPL14	2.25	63.17
					TPP2	2.25	35.26
					RPL4	2.27	34.99
					GBE1	2.35	43.15
					NPM1	2.35	20.63
					RPL27A	2.35	7.15
					FABP3	2.36	83.46
					TRDN	2.39	31.83
					COBL	2.44	21.12
					SQSTM1	2.49	19.02
					RPL18	2.55	46.56
					NQO2	2.62	44.53
					MYH11	2.62	63.42
					OGFOD1	2.62	8.04
					RPL35A	2.69	19.62
					Acaa1a	2.76	32.21
					MURC	2.89	50.85
					RPL8	2.94	30.82
					YBX2	3.07	55.37
					LDHD	3.1	32.99
					DYSF	3.12	68.99
					RPL6	3.15	58.66
					AHNAK2	3.36	37.56
					XIRP1	3.73	69.34
					Serpinb1a	4.33	69.83
					HSPB1	4.91	131.85
